# Synteny-guided resolution of gene trees clarifies the functional impact of whole genome duplications

**DOI:** 10.1101/2020.01.30.926915

**Authors:** Elise Parey, Alexandra Louis, Cédric Cabau, Yann Guiguen, Hugues Roest Crollius, Camille Berthelot

## Abstract

Whole genome duplications (WGD) have major impacts on the evolution of species, as they produce new gene copies contributing substantially to adaptation, isolation, phenotypic robustness, and evolvability. They result in large, complex gene families with recurrent gene losses in descendant species that sequence-based phylogenetic methods fail to reconstruct accurately. As a result, orthologs and paralogs are difficult to identify reliably in WGD-descended species, which hinders the exploration of functional consequences of WGDs. Here we present SCORPiOs, a novel method to reconstruct gene phylogenies in the context of a known WGD event. WGDs generate large duplicated syntenic regions, which SCORPiOs systematically leverages as a complement to sequence evolution to infer the evolutionary history of genes. We applied SCORPiOs to the 320-million-year-old WGD at the origin of teleost fish. We find that almost one in four teleost gene phylogenies in the Ensembl database (3,391) are inconsistent with their syntenic contexts. For 70% of these gene families (2,387), we were able to propose an improved phylogenetic tree consistent with both the molecular substitution distances and the local syntenic information. We show that these synteny-guided phylogenies are more congruent with the species tree, with sequence evolution and with expected expression conservation patterns than those produced by state-of-the-art methods. Finally, we show that synteny-guided gene trees emphasize contributions of WGD paralogs to evolutionary innovations in the teleost clade.
