## Supplementary Tables for "Synteny-guided resolution of gene trees clarifies the functional impact of whole genome duplications"

### Sheet: GO_BP_systematic_ohnologs
Supplementary Table 3 : Gene ontology (Biological Process) enrichment results for zebrafish genes retained as duplicates in all species after the TGD.
GO category description	GO ID	Enrichment Ratio	Corrected p-value	after correction only
cellular response to endogenous stimulus	GO:0071495	2.2538	4.64495e-05	no
response to endogenous stimulus	GO:0009719	2.1658	4.64495e-05	no
cellular response to hormone stimulus	GO:0032870	2.82271	4.64495e-05	no
response to hormone	GO:0009725	2.56893	0.00010835	no
cytoskeleton organization	GO:0007010	1.84882	0.000147217	no
tube morphogenesis	GO:0035239	1.99256	0.000268619	yes
cellular developmental process	GO:0048869	1.44235	0.000312555	yes
phosphorus metabolic process	GO:0006793	1.47462	0.000312555	yes
enzyme linked receptor protein signaling pathway	GO:0007167	2.15267	0.000379298	no
phosphate-containing compound metabolic process	GO:0006796	1.46917	0.000379298	yes
system development	GO:0048731	1.33882	0.000491049	yes
cell differentiation	GO:0030154	1.43511	0.000573747	yes
peptide catabolic process	GO:0043171	8.21929	0.00120223	no
tube development	GO:0035295	1.76005	0.00120223	yes
transmembrane transport	GO:0055085	1.56453	0.00211974	no
skeletal muscle contraction	GO:0003009	6.45802	0.00211974	yes
cellular response to insulin stimulus	GO:0032869	4.30534	0.00211974	no
cellular response to nitrogen compound	GO:1901699	3.14174	0.00211974	no
transmembrane receptor protein tyrosine kinase signaling pathway	GO:0007169	2.34103	0.00267034	yes
actin cytoskeleton organization	GO:0030036	1.97263	0.00293261	yes
retinal metabolic process	GO:0042574	10.7634	0.00293261	no
response to insulin	GO:0032868	4.07875	0.00293261	no
cellular response to peptide hormone stimulus	GO:0071375	3.8161	0.00293261	no
cellular response to peptide	GO:1901653	3.8161	0.00293261	no
insulin receptor signaling pathway	GO:0008286	4.78372	0.00293261	no
regulation of supramolecular fiber organization	GO:1902903	2.88711	0.00307874	no
blood vessel morphogenesis	GO:0048514	2.05742	0.00357446	yes
multicellular organismal movement	GO:0050879	5.74046	0.0037413	yes
musculoskeletal movement	GO:0050881	5.74046	0.0037413	yes
actin filament-based process	GO:0030029	1.91687	0.00401804	yes
regulation of actin filament bundle assembly	GO:0032231	7.74962	0.00437927	no
response to peptide hormone	GO:0043434	3.49809	0.00596497	no
response to peptide	GO:1901652	3.49809	0.00596497	no
GMP metabolic process	GO:0046037	9.22574	0.00596497	yes
synaptic signaling	GO:0099536	2.03937	0.00713803	yes
supramolecular fiber organization	GO:0097435	1.92474	0.00718656	yes
intracellular signal transduction	GO:0035556	1.44456	0.00718656	yes
actin filament bundle assembly	GO:0051017	3.8399	0.00775823	yes
blood vessel development	GO:0001568	1.90976	0.00795467	yes
regulation of transcription by RNA polymerase II	GO:0006357	1.50871	0.008599	yes
carbohydrate transport	GO:0008643	4.47093	0.00875442	yes
positive regulation of supramolecular fiber organization	GO:1902905	3.29232	0.00931946	no

### Sheet: KEGG_systematic_ohnologs
Supplementary Table 4 : KEGG pathway enrichment results for zebrafish genes retained as duplicates in all species after the TGD.
KEGG pathway	KEGG ID	Enrichment Ratio	Corrected p-value	after correction only
Calcium signaling pathway	dre04020	2.05611	0.000160705	yes
Adrenergic signaling in cardiomyocytes	dre04261	2.1904	0.000212452	yes
Adipocytokine signaling pathway	dre04920	2.87673	0.000212452	no
Tight junction	dre04530	2.02889	0.000818407	yes
Endocytosis	dre04144	1.79827	0.00133759	yes
Taurine and hypotaurine metabolism	dre00430	5.9496	0.00155989	no

### Sheet: GO_BP_facultative_ohnologs
Supplementary Table 5 : Gene ontology (Biological Process) enrichment results for zebrafish genes retained as duplicates in some species after the TGD.
GO category description	GO ID	Enrichment Ratio	Corrected p-value	after correction only
nervous system development	GO:0007399	1.39177	1.06848e-09	no
ion transport	GO:0006811	1.45746	1.06848e-09	no
cell surface receptor signaling pathway	GO:0007166	1.37761	1.93273e-08	no
cation transmembrane transport	GO:0098655	1.59892	3.3552e-08	no
regulation of localization	GO:0032879	1.51338	5.24423e-08	no
ion transmembrane transport	GO:0034220	1.47272	9.43993e-08	no
transmembrane transport	GO:0055085	1.38256	9.66185e-08	no
intracellular signal transduction	GO:0035556	1.33678	1.35077e-07	no
chemotaxis	GO:0006935	1.72981	2.95466e-07	no
G protein-coupled receptor signaling pathway	GO:0007186	1.40502	2.95466e-07	no
cation transport	GO:0006812	1.49807	2.95466e-07	no
taxis	GO:0042330	1.70879	3.92518e-07	no
neuron development	GO:0048666	1.51678	4.53015e-07	no
metal ion transport	GO:0030001	1.60511	4.87582e-07	no
neuron projection development	GO:0031175	1.60146	4.87582e-07	no
regulation of glutamate receptor signaling pathway	GO:1900449	3.76279	5.67468e-07	no
axon development	GO:0061564	1.69153	6.31603e-07	no
axon guidance	GO:0007411	1.94308	6.31603e-07	no
neuron projection guidance	GO:0097485	1.92728	9.11731e-07	no
tissue development	GO:0009888	1.31279	9.79145e-07	no
inorganic cation transmembrane transport	GO:0098662	1.55784	9.79145e-07	no
inorganic ion transmembrane transport	GO:0098660	1.52458	1.10598e-06	no
regulation of signaling	GO:0023051	1.31211	1.10598e-06	no
axonogenesis	GO:0007409	1.69694	1.10598e-06	no
regulation of ion transmembrane transport	GO:0034765	1.92882	1.10598e-06	no
regulation of cell communication	GO:0010646	1.3125	1.10598e-06	no
cell-cell signaling	GO:0007267	1.47923	1.10598e-06	no
neurogenesis	GO:0022008	1.38834	1.63076e-06	no
regulation of transmembrane transport	GO:0034762	1.89669	1.63076e-06	no
generation of neurons	GO:0048699	1.40838	1.63076e-06	no
neuron projection morphogenesis	GO:0048812	1.62843	1.63076e-06	no
cell projection morphogenesis	GO:0048858	1.62843	1.63076e-06	no
plasma membrane bounded cell projection morphogenesis	GO:0120039	1.62843	1.63076e-06	no
cell morphogenesis involved in neuron differentiation	GO:0048667	1.65701	1.72002e-06	no
regulation of ion transport	GO:0043269	1.81561	2.24374e-06	no
regulation of transport	GO:0051049	1.58065	2.24374e-06	no
regulation of developmental process	GO:0050793	1.40295	2.48413e-06	no
glutamate receptor signaling pathway	GO:0007215	2.53769	2.48413e-06	no
neuron differentiation	GO:0030182	1.4208	2.49673e-06	no
regulation of multicellular organismal process	GO:0051239	1.38881	2.98759e-06	no
regulation of AMPA receptor activity	GO:2000311	3.76279	3.15862e-06	no
chemical synaptic transmission	GO:0007268	1.65417	3.56306e-06	no
anterograde trans-synaptic signaling	GO:0098916	1.65417	3.56306e-06	no
transport	GO:0006810	1.20169	3.76042e-06	no
cell part morphogenesis	GO:0032990	1.59493	4.39418e-06	no
trans-synaptic signaling	GO:0099537	1.64622	4.39885e-06	no
cellular potassium ion transport	GO:0071804	1.93619	4.95269e-06	no
potassium ion transmembrane transport	GO:0071805	1.93619	4.95269e-06	no
synaptic signaling	GO:0099536	1.63834	5.43371e-06	no
protein complex oligomerization	GO:0051259	1.98254	5.67441e-06	yes
establishment of localization	GO:0051234	1.19537	5.89435e-06	no
positive regulation of biological process	GO:0048518	1.22353	8.69706e-06	no
potassium ion transport	GO:0006813	1.88139	1.16935e-05	no
regulation of neurotransmitter receptor activity	GO:0099601	3.32011	1.29319e-05	no
regulation of molecular function	GO:0065009	1.28197	1.66012e-05	no
regulation of multicellular organismal development	GO:2000026	1.41438	1.89182e-05	no
regulation of anatomical structure morphogenesis	GO:0022603	1.54676	1.89182e-05	no
modulation of chemical synaptic transmission	GO:0050804	2.0618	1.92471e-05	no
regulation of trans-synaptic signaling	GO:0099177	2.0618	1.92471e-05	no
import into cell	GO:0098657	1.618	1.97377e-05	no
anatomical structure morphogenesis	GO:0009653	1.2268	2.00252e-05	no
regulation of cation channel activity	GO:2001257	2.72478	2.11652e-05	no
vasoconstriction	GO:0042310	2.78725	2.15415e-05	no
negative regulation of blood vessel diameter	GO:0097756	2.78725	2.15415e-05	no
locomotion	GO:0040011	1.37516	2.16076e-05	no
regulation of biological quality	GO:0065008	1.24941	2.22914e-05	no
positive regulation of cellular process	GO:0048522	1.22996	2.25122e-05	no
second-messenger-mediated signaling	GO:0019932	1.77604	3.0715e-05	no
regulation of tube diameter	GO:0035296	2.50852	3.0715e-05	no
regulation of blood vessel diameter	GO:0097746	2.50852	3.0715e-05	no
positive regulation of molecular function	GO:0044093	1.43689	3.0715e-05	no
cell differentiation	GO:0030154	1.2116	3.36011e-05	yes
regulation of nervous system development	GO:0051960	1.60985	3.36011e-05	yes
regulation of cell differentiation	GO:0045595	1.47135	3.50972e-05	yes
cell morphogenesis involved in differentiation	GO:0000904	1.52268	3.54196e-05	no
regulation of cell development	GO:0060284	1.59633	4.23505e-05	yes
regulation of signaling receptor activity	GO:0010469	1.58627	4.28009e-05	no
calcium ion transport	GO:0006816	1.88139	4.93754e-05	no
regulation of cytosolic calcium ion concentration	GO:0051480	1.88139	4.93754e-05	no
receptor-mediated endocytosis	GO:0006898	2.1409	4.93754e-05	no
regulation of signal transduction	GO:0009966	1.27442	5.10442e-05	no
system development	GO:0048731	1.16068	5.27163e-05	yes
G protein-coupled receptor signaling pathway, coupled to cyclic nucleotide second messenger	GO:0007187	1.77072	5.63444e-05	no
regulation of transcription, DNA-templated	GO:0006355	1.21682	5.90085e-05	yes
calcium ion transmembrane transport	GO:0070588	1.95284	6.49244e-05	no
cellular developmental process	GO:0048869	1.19824	6.75804e-05	yes
endocytosis	GO:0006897	1.66958	7.2194e-05	yes
cell development	GO:0048468	1.2716	7.30471e-05	yes
positive regulation of cellular component movement	GO:0051272	2.05777	7.47214e-05	no
receptor diffusion trapping	GO:0098953	3.76279	7.56717e-05	no
postsynaptic neurotransmitter receptor diffusion trapping	GO:0098970	3.76279	7.56717e-05	no
neurotransmitter receptor diffusion trapping	GO:0099628	3.76279	7.56717e-05	no
regulation of vasoconstriction	GO:0019229	3.26108	8.29645e-05	no
protein homooligomerization	GO:0051260	1.98592	8.29645e-05	yes
positive regulation of macromolecule metabolic process	GO:0010604	1.27378	8.40475e-05	no
regulation of neurogenesis	GO:0050767	1.60074	8.40528e-05	yes
positive regulation of locomotion	GO:0040017	2.0218	8.55234e-05	no
cell morphogenesis	GO:0000902	1.42053	9.58778e-05	no
cellular calcium ion homeostasis	GO:0006874	1.72967	9.71516e-05	no
adenylate cyclase-modulating G protein-coupled receptor signaling pathway	GO:0007188	1.86072	9.74077e-05	no
positive regulation of cell communication	GO:0010647	1.44159	0.000128908	no
regulation of RNA biosynthetic process	GO:2001141	1.2052	0.000130604	yes
positive regulation of cell motility	GO:2000147	2.03071	0.000135199	no
positive regulation of signaling	GO:0023056	1.43692	0.000150195	no
cyclic-nucleotide-mediated signaling	GO:0019935	1.96089	0.000150195	no
cellular ion homeostasis	GO:0006873	1.597	0.000154107	no
positive regulation of catalytic activity	GO:0043085	1.42407	0.000154107	no
regulation of nucleic acid-templated transcription	GO:1903506	1.20311	0.000154107	yes
positive regulation of metabolic process	GO:0009893	1.25737	0.000155961	yes
cation homeostasis	GO:0055080	1.5505	0.000158046	no
epithelium development	GO:0060429	1.32593	0.000159243	yes
cell adhesion	GO:0007155	1.47876	0.000161664	no
biological adhesion	GO:0022610	1.47876	0.000161664	no
calcium ion homeostasis	GO:0055074	1.6918	0.000164399	no
cellular cation homeostasis	GO:0030003	1.59365	0.00018085	no
divalent inorganic cation homeostasis	GO:0072507	1.66326	0.000182212	no
ion homeostasis	GO:0050801	1.52641	0.000184676	no
cAMP-mediated signaling	GO:0019933	1.99898	0.000187888	no
regulation of primary metabolic process	GO:0080090	1.15038	0.000201487	yes
cellular metal ion homeostasis	GO:0006875	1.61607	0.000206951	no
positive regulation of nitrogen compound metabolic process	GO:0051173	1.26086	0.000210109	no
regulation of response to stimulus	GO:0048583	1.22492	0.000226412	no
adenylate cyclase-activating G protein-coupled receptor signaling pathway	GO:0007189	2.04643	0.000245954	no
cellular divalent inorganic cation homeostasis	GO:0072503	1.66597	0.000271167	no
inorganic ion homeostasis	GO:0098771	1.52347	0.000271716	no
regulation of ion transmembrane transporter activity	GO:0032412	2.25767	0.000271716	no
head development	GO:0060322	1.42342	0.000271716	no
metal ion homeostasis	GO:0055065	1.55419	0.000271716	no
regulation of cellular metabolic process	GO:0031323	1.14569	0.00028455	yes
regulation of macromolecule metabolic process	GO:0060255	1.14503	0.000287147	yes
regulation of RNA metabolic process	GO:0051252	1.18734	0.000287147	yes
cellular component morphogenesis	GO:0032989	1.35827	0.000292371	no
cell migration	GO:0016477	1.3674	0.000316799	no
response to chemical	GO:0042221	1.21499	0.000320418	no
positive regulation of cellular metabolic process	GO:0031325	1.24781	0.000395568	yes
brain development	GO:0007420	1.42064	0.000402525	yes
transcription, DNA-templated	GO:0006351	1.18762	0.00041252	yes
regulation of nitrogen compound metabolic process	GO:0051171	1.14511	0.000432665	yes
movement of cell or subcellular component	GO:0006928	1.28898	0.000464939	no
regulation of cation transmembrane transport	GO:1904062	2.06584	0.000468568	no
regulation of anatomical structure size	GO:0090066	1.54812	0.000494617	no
regulation of synaptic plasticity	GO:0048167	2.61759	0.000563197	no
regulation of neuron projection development	GO:0010975	1.74562	0.000565609	yes
growth	GO:0040007	1.45556	0.000568107	yes
nucleosome positioning	GO:0016584	3.1839	0.000569349	no
regulation of transporter activity	GO:0032409	2.13795	0.000576632	no
vascular process in circulatory system	GO:0003018	2.07337	0.000577277	yes
positive regulation of multicellular organismal process	GO:0051240	1.56018	0.00059171	no
plasma membrane bounded cell projection organization	GO:0120036	1.31116	0.000637014	no
positive regulation of protein metabolic process	GO:0051247	1.38508	0.000651354	no
phosphorylation	GO:0016310	1.2328	0.000651494	no
positive regulation of vasoconstriction	GO:0045907	3.76279	0.000651494	no
cellular chemical homeostasis	GO:0055082	1.52602	0.000715825	no
regulation of neuron differentiation	GO:0045664	1.61262	0.000835736	yes
regulation of gene expression	GO:0010468	1.16332	0.0008936	yes
nucleic acid-templated transcription	GO:0097659	1.17587	0.000952287	yes
positive regulation of synaptic transmission	GO:0050806	2.46028	0.000952287	no
cell motility	GO:0048870	1.33019	0.000952287	no
localization of cell	GO:0051674	1.33019	0.000952287	no
cell projection organization	GO:0030030	1.29674	0.000956732	no
positive regulation of cell migration	GO:0030335	1.94627	0.000956732	no
regulation of locomotion	GO:0040012	1.54798	0.00108777	yes
RNA biosynthetic process	GO:0032774	1.17331	0.00110391	yes
regulation of tube size	GO:0035150	2.10016	0.00110391	yes
regulation of blood vessel size	GO:0050880	2.10016	0.00110391	yes
regulation of transmembrane transporter activity	GO:0022898	2.10016	0.00110391	yes
regulation of cell morphogenesis	GO:0022604	1.59633	0.00127086	yes
regulation of cell morphogenesis involved in differentiation	GO:0010769	1.80614	0.00130206	yes
monovalent inorganic cation transport	GO:0015672	1.43269	0.00131295	no
positive regulation of cellular protein metabolic process	GO:0032270	1.37486	0.00131356	no
chemokine-mediated signaling pathway	GO:0070098	2.04499	0.00136088	no
regulation of system process	GO:0044057	1.74701	0.00160332	yes
regulation of cell motility	GO:2000145	1.57008	0.00160332	yes
monocarboxylic acid transport	GO:0015718	1.99658	0.00164218	no
regulation of nucleobase-containing compound metabolic process	GO:0019219	1.16244	0.00164218	yes
regulation of plasma membrane bounded cell projection organization	GO:0120035	1.59542	0.00192673	no
positive regulation of protein phosphorylation	GO:0001934	1.45422	0.00193284	no
regulation of cellular macromolecule biosynthetic process	GO:2000112	1.16279	0.00198306	yes
positive regulation of protein kinase activity	GO:0045860	1.66005	0.00204005	no
central nervous system development	GO:0007417	1.31698	0.00204005	yes
regulation of adaptive immune response	GO:0002819	3.76279	0.00204005	yes
regulation of adaptive immune response based on somatic recombination of immune receptors built from immunoglobulin superfamily domains	GO:0002822	3.76279	0.00204005	yes
regulation of neuronal synaptic plasticity	GO:0048168	3.76279	0.00204005	yes
protein phosphorylation	GO:0006468	1.2482	0.00218632	no
chemical homeostasis	GO:0048878	1.38848	0.00220366	no
regulation of cell projection organization	GO:0031344	1.58276	0.00234432	no
positive regulation of kinase activity	GO:0033674	1.64394	0.00262325	no
positive regulation of phosphorylation	GO:0042327	1.4403	0.00264979	no
heterocycle biosynthetic process	GO:0018130	1.14616	0.00279903	yes
divalent metal ion transport	GO:0070838	1.60327	0.00279903	no
divalent inorganic cation transport	GO:0072511	1.60327	0.00279903	no
cellular response to hormone stimulus	GO:0032870	1.52007	0.00288323	yes
response to chemokine	GO:1990868	1.95979	0.00300249	no
cellular response to chemokine	GO:1990869	1.95979	0.00300249	no
developmental growth	GO:0048589	1.43604	0.00314331	yes
nucleobase-containing compound biosynthetic process	GO:0034654	1.14608	0.00334809	yes
response to external stimulus	GO:0009605	1.27512	0.00339254	yes
cell-cell adhesion via plasma-membrane adhesion molecules	GO:0098742	1.84951	0.00339254	yes
keratinocyte differentiation	GO:0030216	3.3447	0.00339254	yes
neurotransmitter receptor transport	postsynaptic endosome to lysosome	GO:0098943	3.3447	0.00339254	no
regulation of cellular component movement	GO:0051270	1.50511	0.00339254	yes
regulation of biosynthetic process	GO:0009889	1.15132	0.00342046	yes
positive regulation of developmental process	GO:0051094	1.51522	0.00342046	no
regulation of transcription by RNA polymerase II	GO:0006357	1.2221	0.00363099	yes
positive regulation of protein serine/threonine kinase activity	GO:0071902	1.8207	0.00363675	no
ephrin receptor signaling pathway	GO:0048013	2.65609	0.00363675	no
regulation of macromolecule biosynthetic process	GO:0010556	1.15244	0.00369948	yes
aromatic compound biosynthetic process	GO:0019438	1.1425	0.00373617	yes
cellular response to endogenous stimulus	GO:0071495	1.35107	0.00391645	yes
regulation of cell growth	GO:0001558	1.71469	0.00391645	yes
regulation of postsynaptic membrane neurotransmitter receptor levels	GO:0099072	2.75938	0.00391645	no
positive regulation of synaptic transmission	glutamatergic	GO:0051968	3.07864	0.00391645	no
gamma-aminobutyric acid transport	GO:0015812	3.07864	0.00391645	no
neurotransmitter receptor internalization	GO:0099590	3.07864	0.00391645	no
regulation of kinase activity	GO:0043549	1.44877	0.00400692	no
regulation of systemic arterial blood pressure mediated by a chemical signal	GO:0003044	2.89445	0.00400692	no
receptor internalization	GO:0031623	2.89445	0.00400692	no
regulation of cellular component organization	GO:0051128	1.26706	0.00400692	yes
regulation of protein phosphorylation	GO:0001932	1.35306	0.00400692	no
regulation of phosphorylation	GO:0042325	1.33709	0.00401303	no
regulation of axonogenesis	GO:0050770	1.77072	0.00402061	yes
regulation of cell migration	GO:0030334	1.54595	0.00403978	yes
response to hormone	GO:0009725	1.45522	0.00404238	yes
response to endogenous stimulus	GO:0009719	1.33074	0.00406543	yes
excitatory postsynaptic potential	GO:0060079	2.35174	0.00409672	no
chemical synaptic transmission	postsynaptic	GO:0099565	2.35174	0.00409672	no
positive regulation of cytosolic calcium ion concentration	GO:0007204	1.72885	0.00447364	no
response to organic substance	GO:0010033	1.24324	0.00448773	no
positive regulation of protein modification process	GO:0031401	1.38383	0.00477926	no
system process	GO:0003008	1.26755	0.00482742	yes
positive regulation of transferase activity	GO:0051347	1.57903	0.00482742	no
regulation of cellular biosynthetic process	GO:0031326	1.14662	0.00490371	yes
maintenance of protein location in cell	GO:0032507	2.3945	0.00492656	no
positive regulation of signal transduction	GO:0009967	1.35352	0.00516925	no
organic cyclic compound biosynthetic process	GO:1901362	1.13462	0.00544826	yes
maintenance of location in cell	GO:0051651	2.2298	0.0058107	no
negative regulation of lymphocyte differentiation	GO:0045620	3.76279	0.00586807	yes
polyamine acetylation	GO:0032917	3.76279	0.00586807	yes
spermidine acetylation	GO:0032918	3.76279	0.00586807	yes
negative regulation of chromatin organization	GO:1905268	2.44581	0.00586807	yes
lipid transport	GO:0006869	1.56505	0.00590896	yes
cellular response to organic substance	GO:0071310	1.25951	0.00616612	yes
homophilic cell adhesion via plasma membrane adhesion molecules	GO:0007156	1.8459	0.00618631	yes
positive regulation of MAP kinase activity	GO:0043406	1.9232	0.00625589	no
phosphate-containing compound metabolic process	GO:0006796	1.15162	0.00719417	no
negative regulation of growth	GO:0045926	2.13225	0.00758321	yes
epiboly	GO:0090504	1.8445	0.00796144	yes
regulation of axon extension	GO:0030516	1.92515	0.00806175	yes
negative regulation of transcription, DNA-templated	GO:0045892	1.33348	0.00834638	yes
positive regulation of cell development	GO:0010720	1.71539	0.00886024	yes
regulation of response to external stimulus	GO:0032101	1.55344	0.009065	yes
negative regulation of leukocyte differentiation	GO:1902106	3.29244	0.009065	yes
Fructose 1, 6-bisphosphate metabolic process	GO:0030388	3.29244	0.009065	yes
negative regulation of immune effector process	GO:0002698	2.68771	0.00915372	yes
positive regulation of blood circulation	GO:1903524	2.82209	0.00999072	no
long-chain fatty acid transport	GO:0015909	2.82209	0.00999072	yes

### Sheet: KEGG_facultative_ohnologs
Supplementary Table 6 : KEGG pathway enrichment results for zebrafish genes retained as duplicates in some species after the TGD.
KEGG pathway	KEGG ID	Enrichment Ratio	Corrected p-value	after correction only
Neuroactive ligand-receptor interaction	dre04080	1.52577	1.32086e-09	no
MAPK signaling pathway	dre04010	1.53286	1.7646e-08	no
Adrenergic signaling in cardiomyocytes	dre04261	1.71662	5.63365e-08	no
Calcium signaling pathway	dre04020	1.60235	5.74633e-08	no
Vascular smooth muscle contraction	dre04270	1.63318	9.30153e-05	yes
Apelin signaling pathway	dre04371	1.57115	9.30153e-05	yes
Melanogenesis	dre04916	1.60545	0.000368806	yes
TGF-beta signaling pathway	dre04350	1.66034	0.000805813	no
Endocytosis	dre04144	1.36638	0.000805813	yes
VEGF signaling pathway	dre04370	1.72042	0.00263845	yes
Adherens junction	dre04520	1.61006	0.00375585	yes
Hedgehog signaling pathway	dre04340	1.816	0.00375585	yes
Wnt signaling pathway	dre04310	1.43205	0.00447378	yes
Tight junction	dre04530	1.37246	0.00577257	no
GnRH signaling pathway	dre04912	1.49892	0.00577257	yes
Gap junction	dre04540	1.4755	0.00838024	yes
Cellular senescence	dre04218	1.38641	0.00838024	yes

### Sheet: GO_BP_singletons
Supplementary Table 7 : Gene ontology (Biological Process) enrichment results for zebrafish genes returned to singletons in all species after the TGD.
GO category description	GO ID	Enrichment Ratio	Corrected p-value	after correction only
nucleic acid metabolic process	GO:0090304	1.20202	0	no
cellular amide metabolic process	GO:0043603	1.38195	0	no
RNA processing	GO:0006396	1.56515	0	no
peptide metabolic process	GO:0006518	1.41119	0	no
DNA metabolic process	GO:0006259	1.43108	0	no
mRNA metabolic process	GO:0016071	1.47475	0	no
ncRNA metabolic process	GO:0034660	1.67613	0	no
ribonucleoprotein complex biogenesis	GO:0022613	1.57552	0	no
ncRNA processing	GO:0034470	1.71072	0	no
ribosome biogenesis	GO:0042254	1.63403	0	no
tRNA metabolic process	GO:0006399	1.74785	0	no
RNA modification	GO:0009451	1.74339	0	no
RNA metabolic process	GO:0016070	1.16291	6.84922e-14	no
peptide biosynthetic process	GO:0043043	1.4244	8.90399e-14	no
nucleic acid phosphodiester bond hydrolysis	GO:0090305	1.63344	8.90399e-14	no
oxidation-reduction process	GO:0055114	1.30797	1.39125e-13	no
translation	GO:0006412	1.4214	1.57129e-13	no
cellular response to stress	GO:0033554	1.33687	1.97866e-13	no
organonitrogen compound biosynthetic process	GO:1901566	1.25379	3.51473e-13	no
tRNA processing	GO:0008033	1.79202	4.00679e-13	no
amide biosynthetic process	GO:0043604	1.38971	4.23999e-13	no
organelle organization	GO:0006996	1.17485	2.97474e-12	no
mRNA processing	GO:0006397	1.47196	1.38786e-11	no
rRNA processing	GO:0006364	1.67731	1.56191e-11	no
methylation	GO:0032259	1.53715	2.38627e-11	no
cellular response to DNA damage stimulus	GO:0006974	1.41616	3.41605e-11	no
rRNA metabolic process	GO:0016072	1.64854	3.52037e-11	no
organic substance catabolic process	GO:1901575	1.25168	4.55057e-11	no
catabolic process	GO:0009056	1.22655	1.0387e-10	no
tRNA modification	GO:0006400	1.81094	1.37151e-10	no
DNA repair	GO:0006281	1.47346	1.49142e-10	no
cellular catabolic process	GO:0044248	1.23499	1.49142e-10	no
cellular component biogenesis	GO:0044085	1.18695	2.56894e-10	no
macromolecule methylation	GO:0043414	1.54974	7.45238e-10	no
cell cycle	GO:0007049	1.26673	9.19426e-10	no
macromolecule catabolic process	GO:0009057	1.29255	2.81067e-09	no
cellular macromolecule catabolic process	GO:0044265	1.30506	3.34123e-09	no
RNA splicing	GO:0008380	1.45464	6.13351e-09	no
macromolecule biosynthetic process	GO:0009059	1.12406	7.22629e-09	no
cellular protein-containing complex assembly	GO:0034622	1.283	9.30806e-09	no
RNA methylation	GO:0001510	1.8042	1.18641e-08	no
cellular macromolecule biosynthetic process	GO:0034645	1.12185	2.01255e-08	no
cell cycle process	GO:0022402	1.32115	2.35529e-08	no
ribonucleoprotein complex subunit organization	GO:0071826	1.51434	5.11877e-08	no
DNA replication	GO:0006260	1.58328	6.06785e-08	no
small molecule metabolic process	GO:0044281	1.20455	6.31023e-08	no
nuclear chromosome segregation	GO:0098813	1.54599	1.562e-07	no
organelle assembly	GO:0070925	1.28042	2.00249e-07	no
organelle fission	GO:0048285	1.44105	2.16685e-07	no
response to stress	GO:0006950	1.17627	2.80171e-07	no
nuclear division	GO:0000280	1.46864	2.95393e-07	no
ribonucleoprotein complex assembly	GO:0022618	1.50642	3.30703e-07	no
RNA splicing, via transesterification reactions	GO:0000375	1.46552	4.06247e-07	no
RNA splicing, via transesterification reactions with bulged adenosine as nucleophile	GO:0000377	1.46552	4.06247e-07	no
mRNA splicing, via spliceosome	GO:0000398	1.46552	4.06247e-07	no
establishment of localization in cell	GO:0051649	1.2011	5.15921e-07	no
meiotic cell cycle	GO:0051321	1.60268	6.44765e-07	no
intracellular transport	GO:0046907	1.21356	6.86029e-07	no
RNA catabolic process	GO:0006401	1.56298	7.41363e-07	no
chromosome segregation	GO:0007059	1.47434	1.13772e-06	no
meiotic cell cycle process	GO:1903046	1.68996	1.89175e-06	no
peptide transport	GO:0015833	1.21447	2.18229e-06	no
nuclear-transcribed mRNA catabolic process	GO:0000956	1.74994	2.43853e-06	no
DNA-dependent DNA replication	GO:0006261	1.64192	2.63796e-06	no
establishment of protein localization	GO:0045184	1.20984	3.45588e-06	no
protein transport	GO:0015031	1.21186	3.47625e-06	no
mitochondrial translation	GO:0032543	1.84716	3.70412e-06	no
mitochondrial gene expression	GO:0140053	1.74732	3.97137e-06	no
mRNA catabolic process	GO:0006402	1.57147	4.38057e-06	no
macromolecule modification	GO:0043412	1.10616	4.38656e-06	no
organic cyclic compound catabolic process	GO:1901361	1.37121	4.55461e-06	no
cellular nitrogen compound biosynthetic process	GO:0044271	1.10257	5.15817e-06	no
organonitrogen compound catabolic process	GO:1901565	1.22418	7.97817e-06	no
aromatic compound catabolic process	GO:0019439	1.37047	9.6057e-06	no
mitotic cell cycle process	GO:1903047	1.3194	1.39261e-05	no
cellular localization	GO:0051641	1.16018	1.39524e-05	no
amide transport	GO:0042886	1.1971	1.39524e-05	no
sensory perception of smell	GO:0007608	1.45829	1.96835e-05	no
protein localization	GO:0008104	1.17441	2.02703e-05	no
cellular nitrogen compound catabolic process	GO:0044270	1.35856	2.15802e-05	no
heterocycle catabolic process	GO:0046700	1.35856	2.15802e-05	no
chromosome organization	GO:0051276	1.21653	2.57799e-05	no
detection of chemical stimulus involved in sensory perception	GO:0050907	1.46149	2.62911e-05	no
detection of chemical stimulus involved in sensory perception of smell	GO:0050911	1.46149	2.62911e-05	no
sensory perception of chemical stimulus	GO:0007606	1.44079	2.62911e-05	no
detection of stimulus involved in sensory perception	GO:0050906	1.44726	2.62911e-05	no
RNA phosphodiester bond hydrolysis	GO:0090501	1.51365	3.01291e-05	no
electron transport chain	GO:0022900	1.50236	3.20088e-05	no
RNA localization	GO:0006403	1.57848	3.72917e-05	no
nitrogen compound transport	GO:0071705	1.16574	4.29224e-05	no
nucleobase-containing compound catabolic process	GO:0034655	1.37495	4.30511e-05	no
carboxylic acid metabolic process	GO:0019752	1.24328	4.59157e-05	no
mitochondrion organization	GO:0007005	1.36529	5.11299e-05	no
detection of chemical stimulus	GO:0009593	1.4456	5.17353e-05	no
tRNA methylation	GO:0030488	1.84716	5.67446e-05	no
cellular component assembly	GO:0022607	1.13443	6.27461e-05	no
RNA 3'-end processing	GO:0031123	1.63238	6.76193e-05	no
regulation of cell cycle	GO:0051726	1.25779	0.00011207	no
meiotic nuclear division	GO:0140013	1.65272	0.000127484	no
organic acid metabolic process	GO:0006082	1.22064	0.000134469	no
macromolecule localization	GO:0033036	1.14371	0.000134469	no
oxoacid metabolic process	GO:0043436	1.22574	0.000147298	no
double-strand break repair	GO:0006302	1.46334	0.000148726	no
response to endoplasmic reticulum stress	GO:0034976	1.57778	0.000169357	no
nucleic acid transport	GO:0050657	1.55741	0.00019441	no
RNA transport	GO:0050658	1.55741	0.00019441	no
establishment of RNA localization	GO:0051236	1.55741	0.00019441	no
ribosomal large subunit biogenesis	GO:0042273	1.64747	0.00019441	no
meiosis I cell cycle process	GO:0061982	1.67924	0.000213714	no
carbohydrate derivative metabolic process	GO:1901135	1.17615	0.000273407	no
cilium organization	GO:0044782	1.29301	0.000300988	no
ncRNA 3'-end processing	GO:0043628	1.7702	0.000300988	no
intracellular protein transport	GO:0006886	1.20857	0.00030103	no
DNA-templated transcription, initiation	GO:0006352	1.58942	0.000322962	no
mitotic nuclear division	GO:0140014	1.41131	0.00037789	yes
sister chromatid segregation	GO:0000819	1.46686	0.00041881	no
snRNA processing	GO:0016180	1.84716	0.000539904	no
mitotic cell cycle	GO:0000278	1.22475	0.000714774	no
cellular macromolecule localization	GO:0070727	1.16643	0.00085148	no
GPI anchor biosynthetic process	GO:0006506	1.7632	0.000885386	no
meiosis I	GO:0007127	1.66245	0.000912431	no
meiotic chromosome segregation	GO:0045132	1.66245	0.000912431	no
modification-dependent macromolecule catabolic process	GO:0043632	1.23393	0.000927701	no
small molecule catabolic process	GO:0044282	1.36295	0.000965725	no
vacuole organization	GO:0007033	1.53275	0.000994692	yes
protein catabolic process	GO:0030163	1.20894	0.0011072	no
Golgi vesicle transport	GO:0048193	1.35116	0.00111514	no
mRNA transport	GO:0051028	1.62326	0.0012171	yes
cellular protein localization	GO:0034613	1.16217	0.00129816	no
cellular protein catabolic process	GO:0044257	1.21385	0.00136151	no
chromosome separation	GO:0051304	1.65608	0.00141416	yes
transcription preinitiation complex assembly	GO:0070897	1.7592	0.00141416	no
RNA phosphodiester bond hydrolysis, exonucleolytic	GO:0090503	1.7592	0.00141416	yes
cellular amino acid metabolic process	GO:0006520	1.3194	0.00143214	no
nucleocytoplasmic transport	GO:0006913	1.417	0.00156314	yes
nuclear transport	GO:0051169	1.417	0.00156314	yes
tRNA wobble base modification	GO:0002097	1.84716	0.00157758	no
modification-dependent protein catabolic process	GO:0019941	1.22639	0.00160772	no
protein localization to organelle	GO:0033365	1.28242	0.00168807	no
regulation of cell cycle process	GO:0010564	1.33877	0.00173404	no
cilium assembly	GO:0060271	1.26724	0.00192712	no
organic substance transport	GO:0071702	1.1188	0.0019932	no
protein-containing complex subunit organization	GO:0043933	1.13883	0.00199796	no
protein folding	GO:0006457	1.40384	0.00202544	no
ribosomal small subunit biogenesis	GO:0042274	1.58328	0.00219779	no
proteolysis involved in cellular protein catabolic process	GO:0051603	1.20699	0.00224692	no
detection of stimulus	GO:0051606	1.29301	0.0022486	no
establishment of protein localization to organelle	GO:0072594	1.3401	0.00264034	yes
maturation of 5.8S rRNA	GO:0000460	1.84716	0.00268271	yes
organic acid catabolic process	GO:0016054	1.40488	0.00288194	no
carboxylic acid catabolic process	GO:0046395	1.40488	0.00288194	no
protein-containing complex assembly	GO:0065003	1.14566	0.00289054	no
proteolysis	GO:0006508	1.1276	0.00293799	no
ubiquitin-dependent protein catabolic process	GO:0006511	1.21851	0.00306377	no
cell cycle checkpoint	GO:0000075	1.46379	0.00322169	yes
protein import	GO:0017038	1.45134	0.00322169	no
maturation of SSU-rRNA	GO:0030490	1.64192	0.00324642	no
ERAD pathway	GO:0036503	1.64192	0.00324642	yes
response to virus	GO:0009615	1.64192	0.00324642	no
regulation of cellular amide metabolic process	GO:0034248	1.33508	0.00331524	no
DNA modification	GO:0006304	1.74994	0.00361465	yes
DNA methylation or demethylation	GO:0044728	1.74994	0.00361465	yes
GPI anchor metabolic process	GO:0006505	1.68654	0.00363728	no
DNA biosynthetic process	GO:0071897	1.60087	0.00408308	no
cell redox homeostasis	GO:0045454	1.60087	0.00408308	no
multi-organism process	GO:0051704	1.211	0.00429842	no
maturation of 5.8S rRNA from tricistronic rRNA transcript (SSU-rRNA, 5.8S rRNA, LSU-rRNA)	GO:0000466	1.84716	0.00440012	yes
tRNA wobble uridine modification	GO:0002098	1.84716	0.00440012	yes
mitotic sister chromatid segregation	GO:0000070	1.45642	0.00440243	yes
cell cycle phase transition	GO:0044770	1.38537	0.00483286	no
cellular respiration	GO:0045333	1.38537	0.00483286	yes
lymphangiogenesis	GO:0001946	1.63403	0.00490857	no
lymph vessel morphogenesis	GO:0036303	1.63403	0.00490857	no
mitochondrial respiratory chain complex assembly	GO:0033108	1.63403	0.00490857	yes
lipid metabolic process	GO:0006629	1.15559	0.00567923	no
nucleobase-containing compound transport	GO:0015931	1.36738	0.00574139	no
chromosome organization involved in meiotic cell cycle	GO:0070192	1.74454	0.00578322	yes
DNA replication initiation	GO:0006270	1.74454	0.00578322	yes
negative regulation of biological process	GO:0048519	1.08748	0.00589974	no
posttranscriptional regulation of gene expression	GO:0010608	1.27774	0.00589974	no
negative regulation of cell cycle	GO:0045786	1.3194	0.00713546	no
regulation of translation	GO:0006417	1.3194	0.00713546	no
snRNA 3'-end processing	GO:0034472	1.84716	0.00730986	yes
cleavage involved in rRNA processing	GO:0000469	1.84716	0.00730986	yes
RNA polymerase II preinitiation complex assembly	GO:0051123	1.84716	0.00730986	yes
iron-sulfur cluster assembly	GO:0016226	1.84716	0.00730986	yes
metallo-sulfur cluster assembly	GO:0031163	1.84716	0.00730986	yes
snRNA metabolic process	GO:0016073	1.6255	0.00744467	yes
transcription initiation from RNA polymerase II promoter	GO:0006367	1.6255	0.00744467	yes
negative regulation of cell cycle process	GO:0010948	1.50689	0.0080705	yes
oxidative phosphorylation	GO:0006119	1.46933	0.00852288	yes
reproduction	GO:0000003	1.23881	0.00872709	no
protein methylation	GO:0006479	1.37848	0.00894426	no
protein alkylation	GO:0008213	1.37848	0.00894426	no
fatty acid oxidation	GO:0019395	1.73851	0.00913678	yes
lipid oxidation	GO:0034440	1.73851	0.00913678	yes
cellular protein modification process	GO:0006464	1.06977	0.00913678	no
protein modification process	GO:0036211	1.06977	0.00913678	no
ER to Golgi vesicle-mediated transport	GO:0006888	1.38537	0.00930005	no

### Sheet: KEGG_singletons
Supplementary Table 8 : KEGG pathway enrichment results for zebrafish genes returned to singletons in all species after the TGD.
KEGG pathway	KEGG ID	Enrichment Ratio	Corrected p-value	after correction only
Ribosome	dre03010	1.44998	2.14355e-08	no
Metabolic pathways	dre01100	1.12339	6.0267e-08	no
Nucleotide excision repair	dre03420	1.66089	7.05777e-07	no
Homologous recombination	dre03440	1.60948	4.03727e-05	no
DNA replication	dre03030	1.60261	7.50481e-05	no
Ribosome biogenesis in eukaryotes	dre03008	1.43838	7.50481e-05	no
Glycosylphosphatidylinositol (GPI)-anchor biosynthesis	dre00563	1.73998	0.000114774	no
Basal transcription factors	dre03022	1.56598	0.000145501	yes
Peroxisome	dre04146	1.38407	0.000171464	no
Aminoacyl-tRNA biosynthesis	dre00970	1.53284	0.000274772	no
Fanconi anemia pathway	dre03460	1.46704	0.000557927	no
Drug metabolism	dre00982	1.53527	0.00143695	no
Spliceosome	dre03040	1.25954	0.00271488	yes
RNA transport	dre03013	1.2334	0.00340666	no
Mismatch repair	dre03430	1.5818	0.00778566	yes
